# Premature Aging and Reduced Cancer Incidence Associated with Near-Complete Body-Wide *Myc* Inactivation

**DOI:** 10.1101/2023.01.30.526354

**Authors:** Huabo Wang, Jie Lu, Taylor Stevens, Alexander Roberts, Jordan Mandel, Raghunandan Avula, Bingwei Ma, Yijen Wu, Jinglin Wang, Clinton Van’t Land, Toren Finkel, Jerry E. Vockley, Merlin Airik, Rannar Airik, Radhika Muzumdar, Zhenwei Gong, Michel S. Torbenson, Edward V. Prochownik

**Affiliations:** Division of Hematology/Oncology, UPMC Children’s Hospital of Pittsburgh, Pittsburgh, PA, 15224, USA; The University of Pittsburgh School of Medicine, Pittsburgh, PA,15224, USA; Tongji University School of Medicine, Shanghai, China; Department of Developmental Biology, The University of Pittsburgh; Central South University, Xiangya School of Medicine, Changsha, Hunan, 410013, P.R.China; Division of Medical Genetics, UPMC Children’s Hospital of Pittsburgh, Pittsburgh, PA, 15224, USA; Division of Cardiology, The Department of Internal Medicine and the UPMC Aging Institute, Pittsburgh, Pittsburgh, PA, 15224, USA; Division of Nephrology, Children’s Hospital of Pittsburgh, Pittsburgh, PA, 15224, USA; Division of Endocrinology, UPMC Children’s Hospital of Pittsburgh, Pittsburgh, PA, 15224, USA; Division of Laboratory Medicine and Pathology, The Mayo Clinic, Rochester, MN, 55905, USA; The Department of Microbiology and Molecular Genetics, UPMC, Pittsburgh, PA, 15261, USA; The Hillman Cancer Center of UPMC, Pittsburgh, PA, 15232, USA; The Pittsburgh Liver Research Center, UPMC, Pittsburgh, PA, 15261, USA

**Keywords:** Cancer metabolism, DNA damage, mitochondria, reactive oxygen species, Mlx, telomeres, Warburg effect, TCA cycle

## Abstract

*MYC* proto-oncogene dysregulation alters metabolism, translation and other functions in ways that support tumor induction and maintenance. Although *Myc+/-* mice are healthier and longer-lived than control mice, the long-term ramifications of more complete *Myc* loss remain unknown. We now describe the chronic consequences of body-wide *Myc* inactivation initiated postnatally. “*Myc*KO” mice acquire numerous features of premature aging including altered body composition and habitus, metabolic dysfunction, hepatic steatosis and the dysregulation of numerous gene sets involved in functions that normally deteriorate with aging. Yet, *Myc*KO mice have extended life spans that correlate with a 3-4-fold lower lifetime cancer incidence. Aging tissues from normal mice and humans also down-regulate Myc and gradually deregulate many of the same Myc target gene sets that are dysregulated in *Myc*KO mice. Normal aging and its associated cancer predisposition are thus highly linked via Myc and its target genes and can be genetically separated.
