## Supplementary material for "Premature Aging and Reduced Cancer Incidence Associated with Near-Complete Body-Wide *Myc* Inactivation": Table S1

### Sheet: Sheet1
Table S1. Efficiency and Persistence of Myc Gene Excision and Reduction of Expression Relative to Comparably Aged WT Tissues
Mouse ID	Age (months)	Tissue	qPCR (% knockout)	qRT-PCR (% expression vs. WT)
4020	5	Adipose tissue		20
4021	5	Adipose tissue		28
4022	5	Adipose tissue		15
4023	5	Adipose tissue		13
4024	5	Adipose tissue		17
4025	5	Adipose tissue		13
4026	5	Skeletal muscle		28
4027	5	Skeletal muscle		15
4028	5	Skeletal muscle		19
4030	5	Skeletal muscle		5
4031	5	Skeletal muscle		2
4032	5	Liver		6
4033	5	Liver		1
4034	5	Liver		2
4035	5	Liver		3
4036	5	Liver		3
4037	5	Liver		1
6889	5	Liver	93
6891	5	Lung	90
6893	5	Kidney	76
6894	5	Stomach	78
6895	5	Small intestine	74
6896	5	Large intestine	74
6898	5	Pancreas	99
6899	5	Spleen	78
6900	5	Bone Marrow	99
6901	5	Adipose tissue	86
6902	5	Liver	95
6904	5	Lung	90
6907	5	Stomach	82
6908	5	Small intestine	92
6909	5	Large intestine	85
6911	5	Pancreas	98
6912	5	Spleen	94
6913	5	Bone Marrow	82
6913	5	Liver		4
5197	19	Bone Marrow	76
5197	19	Adipose tissue	88	25
5197	19	Liver	86	4
5199	19	Adipose tissue	89	26
5199	19	Liver	89	3
5199	19	Lung	88
5200	19	Adipose tissue	86	55
5200	19	Liver	89	3
5241	19	Adipose tissue	89	30
5241	19	Liver	90	6
5241	19	Skeletal muscle		29
5866	19	Skeletal muscle		9
5485	20	Skeletal muscle		5
5703	21	Skeletal muscle		18
5704	21	Skeletal muscle		25
3808	21	Brain	63
3808	21	Heart	60
3808	21	Large intestine	80
3808	21	Pancreas	93
3808	21	Stomach	65
3810	21	Bone Marrow	79
3810	21	Heart	72
3810	21	Kidney	85
3810	21	Lung	93
3810	21	Large intestine	89
3810	21	Pancreas	72
3810	21	Small intestine	83
3810	21	Spleen	100
3810	21	Stomach	78
5704	21	Skeletal Muscle	71
5995	21	Kidney	80
6915	21	Liver	83
6917	21	Lung	97
6919	21	Kidney	81
6920	21	Stomach	70
6921	21	Small intestine	97
6926	21	Bone Marrow	69
6930	21	Lung	73
6931	21	Heart	93
6932	21	Kidney	93
6935	21	Large intestine	91
6937	21	Pancreas	98
6940	21	Adipose tissue	92
5700	30	Adipose tissue	80
5700	30	kidney	76	35
5700	30	Large intestine	76
5700	30	Lung	75
5700	30	Skeletal muscle	76
5700	30	Small intestine	77	8
5701	30	Adipose tissue	63
5701	30	Kidney	84	34
5701	30	Large intestine	73
5701	30	Liver	77	12
5701	30	Lung	78	23
5701	30	Skeletal muscle	76
5732	30	Adipose tissue	82
5732	30	Bone marrow	70
5732	30	Heart	68
5732	30	Large intestine	76
5732	30	Lung	74
5732	30	Pancreas	91
5732	30	Skeletal muscle	84
5732	30	Small intestine	82
